# A ROS-Ca^2+^ signalling pathway identified from a chemical screen for modifiers of sugar-activated circadian gene expression

**DOI:** 10.1101/2021.11.20.469363

**Authors:** Xiang Li, Dongjing Deng, Gizem Cataltepe, Ángela Román, Carolina Cassano Monte-Bello, Aleksandra Skyricz, Camila Caldana, Michael J Haydon

## Abstract

Sugars are essential metabolites for energy and anabolism that can also act as signals to regulate plant physiology and development. Experimental tools to disrupt major sugar signalling pathways are limited. We have performed a chemical screen for modifiers of activation of circadian gene expression by sugars to discover pharmacological tools to investigate and manipulate plant sugar signalling. Using a library of commercially available bioactive compounds, we identified 75 confident hits that modified the response of a circadian luciferase reporter to sucrose in dark-adapted seedlings. We validated the transcriptional effect on a subset of the hits and measured their effects on a range of sugar-dependent phenotypes for 13 of these chemicals. Chemicals were identified that appear to influence known and unknown sugar signalling pathways. Pentamidine isethionate (PI) was identified as a modifier of a sugar-activated Ca^2+^ signal that acts downstream of superoxide in a metabolic signalling pathway affecting circadian rhythms, primary metabolism and plant growth. Our data provide a resource of new experimental tools to manipulate plant sugar signalling and identify novel components of these pathways.
