## Supplemental Table 1 for "A ROS-Ca^2+^ signalling pathway identified from a chemical screen for modifiers of sugar-activated circadian gene expression"

### Sheet: Sheet1
Oligo name	Oligo sequence (5'->3')	Purpose
UBQ10_F	GGCCTTGTATAATCCCTGATGAATAAG	qRT-PCR
UBQ10_R	AAAGAGATAACAGGAACGGAAACATAGT	qRT-PCR
CCR2_21-F	TATCGGTGCTTCGTTGGAGG	qRT-PCR
CCR2_74-R	CGTATTGAGCGAAGGCAGTC	qRT-PCR
rgs1-2_LP	AAGCTCTAGGCATTCCCGAT	T-DNA genotyping
rgs1-2_RP	ACTCCTTAACCGGGACTACTG	T-DNA genotyping
gpa1-4_LP	TAAAGCTTCGTTTATGCAGCC	T-DNA genotyping
gpa1-4_RP	ATCGCTAAGTCTTTTGTCCCG	T-DNA genotyping
agb1-2_LP	TCATTAGATTGGACACCGGAG	T-DNA genotyping
agb1-2_RP	TGTGAATCCTGCTGTAATCCC	T-DNA genotyping
agg1-1c_LP	AGTCGCTTTCTTGGAGGTAGC	T-DNA genotyping
agg1-1c_RP	TACGTAGGTGCAACTAAGCCG	T-DNA genotyping
agg2-1_LP	ACCAAACTCAAAATCCAAACG	T-DNA genotyping
agg2-1_RP	CCTTTGCGAACAATATGCTTC	T-DNA genotyping
agg3-1_LP	AAGGTGACCAAGAATTGGTCC	T-DNA genotyping
agg3-1_RP	GAAAAGAATCAGCTGCTGGTG	T-DNA genotyping
LBb1.3	ATTTTGCCGATTTCGGAAC	T-DNA genotyping
LB4	CGTGTGCCAGGTGCCCACGGAATAGT	T-DNA genotyping
